# Waves of Colonization and Gene Flow in a Great Speciator

**DOI:** 10.1101/2024.07.18.603796

**Authors:** Ethan F. Gyllenhaal, Serina S. Brady, Lucas H. DeCicco, Alivereti Naikatini, Paul M. Hime, Joseph D. Manthey, John Kelly, Robert G. Moyle, Michael J. Andersen

## Abstract

Secondary contact between previously allopatric lineages offers a test of reproductive isolating mechanisms that may have accrued in isolation. Such instances of contact can produce stable hybrid zones—where reproductive isolation can further develop via reinforcement or phenotypic displacement—or result in the lineages merging. Ongoing secondary contact is most visible in continental systems, where steady input from parental taxa can occur readily. In oceanic island systems, however, secondary contact between closely related species of birds is relatively rare. When observed on sufficiently small islands, relative to population size, secondary contact likely represents a recent phenomenon. Here, we examine the dynamics of a group of birds whose apparent widespread hybridization influenced Ernst Mayr’s foundational work on allopatric speciation: the whistlers of Fiji (Aves: *Pachycephala*). We demonstrate two clear instances of secondary contact within the Fijian archipelago, one resulting in a hybrid zone on a larger island, and the other resulting in a wholly admixed population on a smaller, adjacent island. We leveraged low genome-wide divergence in the hybrid zone to pinpoint a single genomic region associated with observed phenotypic differences. We use genomic data to present a new hypothesis that emphasizes rapid plumage evolution and post-divergence gene flow.
