## Supplementary material for "Waves of Colonization and Gene Flow in a Great Speciator": RADSeq sampling table

### Sheet: Sheet1
Species	Subspecies	Sex	Male phenotype score	Country	Island (Locality)	Tissue Number	Voucher Number	Script Sample Name	SRA Sample Name	NCBI Accession	Number of reads	Datasets
Pachycephala vitiensis	torquata	Male	Band = 3; Lores = 0	Fiji	Taveuni	KU 24298	117368	P_graeffii_24298	Pachycephala_graeffii_24298	SAMN40477516	2660293	1,2,3,4
Pachycephala vitiensis	torquata	Male	Band = 3; Lores = 0	Fiji	Taveuni	KU 24303	117369	P_graeffii_24303	Pachycephala_graeffii_24303	SAMN40477517	814026	1,2,3,4
Pachycephala vitiensis	torquata	Male	Skeletonized	Fiji	Taveuni	KU 24309	127230	P_graeffii_24309	Pachycephala_graeffii_24309	SAMN40477518	4186240	1,2,3,4
Pachycephala vitiensis	torquata	Female	n/a	Fiji	Taveuni	KU 24317	117371	P_graeffii_24317	Pachycephala_graeffii_24317	SAMN40477519	1866393	1,2,3,4
Pachycephala vitiensis	torquata	Male	Band = 3; Lores = 0	Fiji	Taveuni	KU 24323	127237	P_graeffii_24323	Pachycephala_graeffii_24323	SAMN40477520	2261637	1,2,3,4
Pachycephala vitiensis	torquata	Male	Band = 3; Lores = 0	Fiji	Taveuni	KU 24332	127243	P_graeffii_24332	Pachycephala_graeffii_24332	SAMN40477521	6775498	1,2,3,4
Pachycephala vitiensis	torquata	Male	Band = 3; Lores = 0	Fiji	Taveuni	KU 24349	117372	P_graeffii_24349	Pachycephala_graeffii_24349	SAMN40477522	1003952	1,2,3,4
Pachycephala vitiensis	ambigua	Male	Band = 3; Lores = 0	Fiji	Vanua Levu (East)	KU 24265	117374	P_graeffii_24265	Pachycephala_graeffii_24265	SAMN40477523	751705	1,2,3,4
Pachycephala vitiensis	ambigua	Female	n/a	Fiji	Vanua Levu (East)	KU 24266	127212	P_graeffii_24266	Pachycephala_graeffii_24266	SAMN40477524	1417372	1,2,3,4
Pachycephala vitiensis	ambigua	Male	Band = 3; Lores = 1	Fiji	Vanua Levu (East)	KU 24267	117373	P_graeffii_24267	Pachycephala_graeffii_24267	SAMN40477525	1732389	1,2,3,4
Pachycephala vitiensis	ambigua	Male	Immature	Fiji	Vanua Levu (East)	KU 24277	127219	P_graeffii_24277	Pachycephala_graeffii_24277	SAMN40477526	1755979	1,2,3,4
Pachycephala vitiensis	ambigua	Female	n/a	Fiji	Vanua Levu (East)	KU 24280	127220	P_graeffii_24280	Pachycephala_graeffii_24280	SAMN40477527	5076272	1,2
Pachycephala vitiensis	ambigua	Male	Band = 2; Lores = 1	Fiji	Vanua Levu (East)	KU 24281	117375	P_graeffii_24281	Pachycephala_graeffii_24281	SAMN40477528	2938227	1,2,3,4
Pachycephala vitiensis	ambigua	Male	Band = 2; Lores = 1	Fiji	Vanua Levu (East)	KU 24283	117376	P_graeffii_24283	Pachycephala_graeffii_24283	SAMN40477529	1976697	1,2
Pachycephala vitiensis	ambigua	Female	n/a	Fiji	Vanua Levu (East)	KU 24284	127222	P_graeffii_24284	Pachycephala_graeffii_24284	SAMN40477530	803628	1,2,3,4
Pachycephala vitiensis	ambigua	Male	Immature	Fiji	Vanua Levu (East)	KU 24288	117377	P_graeffii_24288	Pachycephala_graeffii_24288	SAMN40477531	1570885	1,2,3,4
Pachycephala vitiensis	ambigua	Male	Band = 2; Lores = 0	Fiji	Rabi	KU 26447	120210	P_graeffii_26447	Pachycephala_graeffii_26447	SAMN40477532	763352	1,2,3,4
Pachycephala vitiensis	ambigua	Male	Band = 3; Lores = 0	Fiji	Rabi	KU 26449	120212	P_graeffii_26449	Pachycephala_graeffii_26449	SAMN40477533	874276	1,2,3,4
Pachycephala vitiensis	ambigua	Female	n/a	Fiji	Rabi	KU 26450	128049	P_graeffii_26450	Pachycephala_graeffii_26450	SAMN40477534	5004750	1,2,3,4
Pachycephala vitiensis	ambigua	Unknown	n/a	Fiji	Rabi	KU 26455	119045	P_graeffii_26455	Pachycephala_graeffii_26455	SAMN40477535	1287743	1,2,3,4
Pachycephala vitiensis	ambigua	Male	Band = 2; Lores = 0	Fiji	Rabi	KU 26458	120211	P_graeffii_26458	Pachycephala_graeffii_26458	SAMN40477536	504249	1,2,3,4
Pachycephala vitiensis	ambigua	Male	Specimen in Suva	Fiji	Rabi	KU 26459	128052	P_graeffii_26459	Pachycephala_graeffii_26459	SAMN40477537	2749107	1,2,3,4
Pachycephala vitiensis	ambigua	Female	n/a	Fiji	Rabi	KU 26460	120207	P_graeffii_26460	Pachycephala_graeffii_26460	SAMN40477538	841571	1,2,3,4
Pachycephala vitiensis	ambigua	Male	Specimen in Suva	Fiji	Rabi	KU 26461	128053	P_graeffii_26461	Pachycephala_graeffii_26461	SAMN40477539	2273863	1,2,3,4
Pachycephala vitiensis	ambigua	Male	Immature	Fiji	Rabi	KU 26463	120208	P_graeffii_26463	Pachycephala_graeffii_26463	SAMN40477540	6015421	1,2,3,4
Pachycephala vitiensis	ambigua	Male	Band = 3; Lores = 0	Fiji	Rabi	KU 26468	120203	P_graeffii_26468	Pachycephala_graeffii_26468	SAMN40477541	3108968	1,2,3,4
Pachycephala vitiensis	ambigua	Male	Band = 3; Lores = 0	Fiji	Rabi	KU 26471	120202	P_graeffii_26471	Pachycephala_graeffii_26471	SAMN40477542	1031075	1,2,3,4
Pachycephala vitiensis	ambigua	Male	Specimen in Suva	Fiji	Rabi	KU 26472	128054	P_graeffii_26472	Pachycephala_graeffii_26472	SAMN40477543	2012979	1,2,3,4
Pachycephala vitiensis	ambigua	Unknown	n/a	Fiji	Rabi	KU 26473	119047	P_graeffii_26473	Pachycephala_graeffii_26473	SAMN40477544	1788944	1,2,3,4
Pachycephala vitiensis	ambigua	Male	Band = 2; Lores = 0	Fiji	Kioa	KU 26479	119958	P_graeffii_26479	Pachycephala_graeffii_26479	SAMN40477545	2615431	1,2,3,4
Pachycephala vitiensis	ambigua	Male	Specimen in Suva	Fiji	Kioa	KU 26484	128058	P_graeffii_26484	Pachycephala_graeffii_26484	SAMN40477546	1771276	1,2,3,4
Pachycephala vitiensis	ambigua	Female	n/a	Fiji	Kioa	KU 26486	128059	P_graeffii_26486	Pachycephala_graeffii_26486	SAMN40477547	2141103	1,2,3,4
Pachycephala vitiensis	ambigua	Male	Band = 3; Lores = 0	Fiji	Kioa	KU 26487	119957	P_graeffii_26487	Pachycephala_graeffii_26487	SAMN40477548	1108322	1,2,3,4
Pachycephala vitiensis	ambigua	Male	Band = 1; Lores = 0	Fiji	Kioa	KU 26490	119956	P_graeffii_26490	Pachycephala_graeffii_26490	SAMN40477549	1168933	1,2,3,4
Pachycephala vitiensis	ambigua	Male	Immature	Fiji	Kioa	KU 26492	119954	P_graeffii_26492	Pachycephala_graeffii_26492	SAMN40477550	2124198	1,2,3,4
Pachycephala vitiensis	ambigua	Male	Band = 3; Lores = 0	Fiji	Kioa	KU 26493	119955	P_graeffii_26493	Pachycephala_graeffii_26493	SAMN40477551	2795109	1,2,3,4
Pachycephala vitiensis	aurantiiventris	Female	n/a	Fiji	Vanua Levu (Central)	KU 24225	127194	P_graeffii_24225	Pachycephala_graeffii_24225	SAMN40477552	2799010	1,2,3,4
Pachycephala vitiensis	aurantiiventris	Male	Band = 1; Lores = 1	Fiji	Vanua Levu (Central)	KU 24229	117385	P_graeffii_24229	Pachycephala_graeffii_24229	SAMN40477553	591262	1,2,3,4
Pachycephala vitiensis	aurantiiventris	Male	Band = 1; Lores = 2	Fiji	Vanua Levu (Central)	KU 24237	117386	P_graeffii_24237	Pachycephala_graeffii_24237	SAMN40477554	3497780	1,2,3,4
Pachycephala vitiensis	aurantiiventris	Female	n/a	Fiji	Vanua Levu (Central)	KU 24241	117383	P_graeffii_24241	Pachycephala_graeffii_24241	SAMN40477555	1043112	1,2,3,4
Pachycephala vitiensis	aurantiiventris	Male	Band = 1; Lores = 2	Fiji	Vanua Levu (Central)	KU 24245	117387	P_graeffii_24245	Pachycephala_graeffii_24245	SAMN40477556	802663	1,2,3,4
Pachycephala vitiensis	aurantiiventris	Male	Band = 1; Lores = 2	Fiji	Vanua Levu (Central)	KU 24251	127206	P_graeffii_24251	Pachycephala_graeffii_24251	SAMN40477557	2136343	1,2,3,4
Pachycephala vitiensis	aurantiiventris	Male	Immature	Fiji	Vanua Levu (Central)	KU 24257	117389	P_graeffii_24257	Pachycephala_graeffii_24257	SAMN40477558	2634650	1,2,3,4
Pachycephala vitiensis	aurantiiventris	Male	Skeletonized	Fiji	Vanua Levu (Central)	KU 24258	127208	P_graeffii_24258	Pachycephala_graeffii_24258	SAMN40477559	1740246	1,2,3,4
Pachycephala vitiensis	aurantiiventris	Female	n/a	Fiji	Vanua Levu (West)	KU 26510	128065	P_graeffii_26510	Pachycephala_graeffii_26510	SAMN40477560	934836	1,2,3,4
Pachycephala vitiensis	aurantiiventris	Female	n/a	Fiji	Vanua Levu (West)	KU 26516	119952	P_graeffii_26516	Pachycephala_graeffii_26516	SAMN40477561	1385004	1,2,3,4
Pachycephala vitiensis	aurantiiventris	Male	Band = 1; Lores = 2	Fiji	Vanua Levu (West)	KU 26520	119949	P_graeffii_26520	Pachycephala_graeffii_26520	SAMN40477562	2266151	1,2,3,4
Pachycephala vitiensis	aurantiiventris	Male	Band = 1; Lores = 2	Fiji	Vanua Levu (West)	KU 26524	119950	P_graeffii_26524	Pachycephala_graeffii_26524	SAMN40477563	696532	1,2,3,4
Pachycephala vitiensis	aurantiiventris	Male	Band = 1; Lores = 1	Fiji	Vanua Levu (West)	KU 26525	119948	P_graeffii_26525	Pachycephala_graeffii_26525	SAMN40477564	2559261	1,2,3,4
Pachycephala vitiensis	aurantiiventris	Male	Specimen in Suva	Fiji	Vanua Levu (West)	KU 26526	128068	P_graeffii_26526	Pachycephala_graeffii_26526	SAMN40477565	2868239	1,2,3,4
Pachycephala vitiensis	aurantiiventris	Female	n/a	Fiji	Vanua Levu (West)	KU 26538	128072	P_graeffii_26538	Pachycephala_graeffii_26538	SAMN40477566	1180454	1,2,3,4
Pachycephala vitiensis	graeffii	Female	n/a	Fiji	Viti Levu	KU 22505	126555	P_graeffii_22505	Pachycephala_graeffii_22505	SAMN40477567	1078092	1,2,3,4
Pachycephala vitiensis	graeffii	Male	Band = 0; Lores = 1	Fiji	Viti Levu	KU 22537	126573	P_graeffii_22537	Pachycephala_graeffii_22537	SAMN40477568	986221	1,2,3,4
Pachycephala vitiensis	graeffii	Female	n/a	Fiji	Viti Levu (North)	KU 22567	117382	P_graeffii_22567	Pachycephala_graeffii_22567	SAMN40477569	482476	1,2,3,4
Pachycephala vitiensis	graeffii	Female	n/a	Fiji	Viti Levu (North)	KU 24366	117381	P_graeffii_24366	Pachycephala_graeffii_24366	SAMN40477570	872318	1,2,3,4
Pachycephala vitiensis	optata	Male	Band = 2; Lores = 0	Fiji	Ovalau	KU 30491	122447	P_graeffii_30491	Pachycephala_graeffii_30491	SAMN40477571	1709097	1,2,3
Pachycephala vitiensis	optata	Male	Band = 1; Lores = 1	Fiji	Ovalau	KU 30495	122448	P_graeffii_30495	Pachycephala_graeffii_30495	SAMN40477572	5753182	1,2,3
Pachycephala vitiensis	optata	Male	Immature	Fiji	Ovalau	KU 30505	122449	P_graeffii_30505	Pachycephala_graeffii_30505	SAMN40477573	1374157	1,2,3
Pachycephala vitiensis	optata	Male	Band = 1; Lores = 1	Fiji	Ovalau	KU 30506	122446	P_graeffii_30506	Pachycephala_graeffii_30506	SAMN40477574	5581885	1,2,3
Pachycephala vitiensis	optata	Male	Immature	Fiji	Ovalau	KU 30507	122450	P_graeffii_30507	Pachycephala_graeffii_30507	SAMN40477575	840685	1,2,3
Pachycephala vitiensis	optata	Male	Specimen in Suva	Fiji	Ovalau	KU 30518	128838	P_graeffii_30518	Pachycephala_graeffii_30518	SAMN40477576	2775267	1,2,3
Pachycephala vitiensis	optata	Female	n/a	Fiji	Ovalau	KU 30521	122451	P_graeffii_30521	Pachycephala_graeffii_30521	SAMN40477577	709928	1,2,3
Pachycephala vitiensis	kandavensis	Male	White throated	Fiji	Kadavu	KU 24405	117378	P_vitiensis_24405	Pachycephala_vitiensis_24405	SAMN40477578	438268	2,3,4
Pachycephala vitiensis	kandavensis	Male	White throated	Fiji	Kadavu	KU 24411	117379	P_vitiensis_24411	Pachycephala_vitiensis_24411	SAMN40477579	1772148	2,3,4
Pachycephala vitiensis	kandavensis	Female	n/a	Fiji	Kadavu	KU 24412	117380	P_vitiensis_24412	Pachycephala_vitiensis_24412	SAMN40477580	1527515	2,3,4
Pachycephala vitiensis	kandavensis	Female	n/a	Fiji	Kadavu	KU 25220	127928	P_vitiensis_25220	Pachycephala_vitiensis_25220	SAMN40477581	1801041	2,3,4
Pachycephala vitiensis	kandavensis	Female	n/a	Fiji	Kadavu	KU 25222	127930	P_vitiensis_25222	Pachycephala_vitiensis_25222	SAMN40477582	1068243	2,3,4
Pachycephala vitiensis	lauana	Female	n/a	Fiji	Ogea Levu	KU 26324	119944	P_vitiensis_26324	Pachycephala_vitiensis_26324	SAMN40477583	1641501	2,3,4
Pachycephala vitiensis	lauana	Female	n/a	Fiji	Ogea Levu	KU 26325	128008	P_vitiensis_26325	Pachycephala_vitiensis_26325	SAMN40477584	5426851	2,3,4
Pachycephala vitiensis	lauana	Male	White throated	Fiji	Ogea Levu	KU 26326	119943	P_vitiensis_26326	Pachycephala_vitiensis_26326	SAMN40477585	1095633	2,3,4
Pachycephala vitiensis	lauana	Male	White throated	Fiji	Ogea Levu	KU 26328	128009	P_vitiensis_26328	Pachycephala_vitiensis_26328	SAMN40477586	4933664	2,3,4
Pachycephala vitiensis	lauana	Male	White throated	Fiji	Ogea Levu	KU 26329	128010	P_vitiensis_26329	Pachycephala_vitiensis_26329	SAMN40477587	2987795	2,3,4
Pachycephala vitiensis	lauana	Male	White throated	Fiji	Ogea Levu	KU 26330	119936	P_vitiensis_26330	Pachycephala_vitiensis_26330	SAMN40477588	563757	2,3,4
Pachycephala vitiensis	lauana	Female	n/a	Fiji	Ogea Levu	KU 26337	128013	P_vitiensis_26337	Pachycephala_vitiensis_26337	SAMN40477589	1706798	2,3,4
Pachycephala vitiensis	lauana	Unknown	n/a	Fiji	Ogea Levu	KU 26351	119029	P_vitiensis_26351	Pachycephala_vitiensis_26351	SAMN40477590	1187459	2,3,4
Pachycephala vitiensis	lauana	Female	n/a	Fiji	Vuagava	KU 26412	119945	P_vitiensis_26412	Pachycephala_vitiensis_26412	SAMN40477591	412348	2,3,4
Pachycephala vanikorensis	ornata	Male	White throated	Sol Is.	Nendo	KU 19400	113174	P_vitiensis_19400	Pachycephala_vitiensis_19400	SAMN40477592	1295563	2,3,4
Pachycephala vanikorensis	ornata	Male	White throated	Sol Is.	Nendo	KU 19410	113173	P_vitiensis_19410	Pachycephala_vitiensis_19410	SAMN40477593	1192113	2,3,4
Pachycephala vanikorensis	ornata	Female	n/a	Sol Is.	Nendo	KU 19421	113175	P_vitiensis_19421	Pachycephala_vitiensis_19421	SAMN40477594	1834116	2,3,4
