## Supplementary material for "Waves of Colonization and Gene Flow in a Great Speciator": UCE sampling table

### Sheet: Sheet1
Species	Country	Island (Locality)	Institution	Identifier	Source	Sample Name	NCBI Accession	Platform	Number of cleaned reads	UCE Contigs	Voucher number
Pachycephala chlorura intacta	Vanuatu	Espirito Santo Island	LSUMNS	B45791	Tissue	pachycephala_caledonica_b45791	SAMN22583372 (Brady et al. 2022)	HiSeq 2500	1238892	3601	B45791
Pachycephala citreogaster goodsoni	Papua New Guinea		KUNHM	5615	Tissue	pachycephala_citreogaster_goodsoni_kunhm_5615	SAMN22583375 (Brady et al. 2022)	HiSeq 3000	8008394	4283	129777
Pachycephala collaris collaris	Papua New Guinea	Louisiade Archipelgo	CAS	96792	Tissue	pachycephala_collaris_collaris_cas_96792	SAMN22583376 (Brady et al. 2022)	HiSeq 3000	3182587	4301	96792
Pachycephala feminina	Solomon Islands	Rennell Island	AMNH	DOT-6601	Tissue	pachycephala_feminina_dot6601	SAMN22583377 (Brady et al. 2022)	HiSeq 2500	4973732	4271	SKEL 23389
Pachycephala flavifrons flavifrons	Samoa	Upolu Island	KUHNM	104114	Toepad	pachycephala_flavifrons_flavifrons_kunhm_104114	SAMN40477595	HiSeq 3000	8830625	2026	104114
Pachycephala flavifrons flavifrons	Samoa	Savai'I Island	KUHNM	104129	Toepad	pachycephala_flavifrons_flavifrons_kunhm_104129	SAMN22583378 (Brady et al. 2022)	HiSeq 3000	6938446	2494	104129
Pachycephala jacquinoti jacquinoti	Tonga	Euakafa Island	AMNH	250556	Toepad	pachycephala_jacquinoti_jacquinoti_amnh_250556	SAMN40477596	HiSeq 3000	3745559	3622	SKIN 250556
Pachycephala jacquinoti jacquinoti	Tonga	Vava'u Island	DMNH	11332	Toepad	pachycephala_jacquinoti_jacquinoti_dmnh_11332	SAMN22583389 (Brady et al. 2022)	HiSeq 3000	10432085	4504	11332
Pachycephala melanura dahli	Papua New Guinea	Nugalaman Island	KUNHM	27797	Tissue	pachycephala_melanura_dahli_kunhm_27797	SAMN22583395 (Brady et al. 2022)	HiSeq 3000	9138500	4393	128537
Pachycephala occidentalis occidentalis	Australia		ANWC	B31698	Tissue	pachycephala_occidentalis_occidentalis_anwc_b31698	SAMN22583380 (Brady et al. 2022)	HiSeq 3000	8971975	4188	B31698
Pachycephala orioloides bougainvillei	Papua New Guinea	Bougainville Island	AMNH	DOT-14984	Tissue	pachycephala_orioloides_bougainvillei_amnh_dot14984	SAMN40477597	HiSeq 3000	11390861	4327	SKIN 835237
Pachycephala orioloides centralis	Solomon Islands	New Georgia Island	UWBM	66075	Tissue	pachycephala_orioloides_centralis_uwbm_66075	SAMN22583402 (Brady et al. 2022)	HiSeq 3000	4927435	4354	66075
Pachycephala orioloides christophori	Solomon Islands	Makira Island	KUNHM	13527	Tissue	pachycephala_orioloides_christophori_kuhnm_13527	SAMN40477598	HiSeq 3000	5610936	4252	98872
Pachycephala orioloides christophori	Solomon Islands	Makira Island	KUNHM	13536	Tissue	pachycephala_orioloides_christophori_kuhnm_13536	SAMN40477599	HiSeq 3000	3801088	4275	98857
Pachycephala orioloides cinnamomea	Solomon Islands	Guadalcanal Island	KUNHM	32856	Tissue	pachycephala_orioloides_cinnamomea_kuhnm_32856	SAMN40477600	HiSeq 3000	3012865	4238	132016
Pachycephala orioloides cinnamomea	Solomon Islands	Guadalcanal Island	UWBM	60347	Tissue	pachycephala_orioloides_cinnamomea_uwbm_60347	SAMN40477601	HiSeq 3000	11936437	4279	60347
Pachycephala orioloides centralis	Solomon Islands	Kolombangara Island	AMNH	DOT-257	Tissue	pachycephala_orioloides_dot257	SAMN40477602	HiSeq 2500	–	4095	SKIN 836266
Pachycephala orioloides melanonota	Solomon Islands	Vella Lavella Island	AMNH	DOT-155	Tissue	pachycephala_orioloides_melanonota_amnh_dot155	SAMN40477603	HiSeq 3000	6030078	4352	SKIN 836264
Pachycephala orioloides orioloides	Solomon Islands	Choiseul Island	UWBM	63227	Tissue	pachycephala_orioloides_orioloides_uwbm_63227	SAMN40477604	HiSeq 3000	3474040	4279	63227
Pachycephala vanikorensis	Solomon Islands	Nendo Island	KUNHM	19410	Tissue	pachycephala_vitiensis_19410	SAMN22583415 (Brady et al. 2022)	HiSeq 2500	5725672	4284	113173
Pachycephala vitiensis ambigua	Fiji	Vanua Levu	KUNHM	24265	Tissue	pachycephala_vitiensis_ambigua_kunhm_24265	SAMN40477605	HiSeq 3000	16757827	4366	117374
Pachycephala vitiensis ambigua	Fiji	Rabi Island	KUNHM	26447	Tissue	pachycephala_vitiensis_ambigua_kunhm_26447	SAMN40477606	HiSeq 3000	7016826	4301	120210
Pachycephala vitiensis ambigua	Fiji	Kioa Island	KUNHM	26479	Tissue	pachycephala_vitiensis_ambigua_kunhm_26479	SAMN40477607	HiSeq 3000	11486745	4302	119958
Pachycephala vitiensis aurantiiventris	Fiji	Vanua Levu	KUNHM	24229	Tissue	pachycephala_vitiensis_aurantiiventris_kunhm_24229	SAMN40477608	HiSeq 3000	1777739	4270	117385
Pachycephala vitiensis aurantiiventris	Fiji	Vanua Levu	KUNHM	26523	Tissue	pachycephala_vitiensis_aurantiiventris_kunhm_26523	SAMN40477609	HiSeq 3000	7013947	4191	119947
Pachycephala vitiensis graeffii	Fiji	Viti Levu	KUNHM	22537	Tissue	pachycephala_vitiensis_graeffii_kunhm_22537	SAMN40477610	HiSeq 3000	12130620	4331	126573
Pachycephala vitiensis graeffii	Fiji	Viti Levu	KUNHM	22567	Tissue	pachycephala_vitiensis_graeffii_kunhm_22567	SAMN40477611	HiSeq 3000	6866419	4263	117382
Pachycephala vitiensis kandavensis	Fiji	Kadavu Island	KUNHM	24405	Tissue	pachycephala_vitiensis_kandavensis_kunhm_24405	SAMN40477612	HiSeq 3000	12348122	3875	117378
Pachycephala vitiensis kandavensis	Fiji	Kadavu Island	KUNHM	24411	Tissue	pachycephala_vitiensis_kandavensis_kunhm_24411	SAMN22583416 (Brady et al. 2022)	HiSeq 3000	11350813	4393	117379
Pachycephala vitiensis lauana	Fiji	Ogea Levu Island	KUNHM	26330	Tissue	pachycephala_vitiensis_lauana_kunhm_26330	SAMN40477613	HiSeq 3000	5777333	4234	119936
Pachycephala vitiensis lauana	Fiji	Vuagava Island	KUNHM	26412	Tissue	pachycephala_vitiensis_lauana_kunhm_26412	SAMN40477614	HiSeq 3000	2436281	4295	119945
Pachycephala vitiensis optata	Fiji	Ovalau Island	KUNHM	30491	Tissue	pachycephala_vitiensis_optata_kunhm_30491	SAMN40477615	HiSeq 3000	13731781	4377	122447
Pachycephala vitiensis optata	Fiji	Ovalau Island	KUNHM	30518	Tissue	pachycephala_vitiensis_optata_kunhm_30518	SAMN40477616	HiSeq 3000	6528007	4302	128838
Pachycephala vitiensis torquata	Fiji	Taveuni Island	KUNHM	24297	Tissue	pachycephala_vitiensis_torquata_kunhm_24297	SAMN40477617	HiSeq 3000	5933982	4325	117370
Pachycephala vitiensis torquata	Fiji	Taveuni Island	KUNHM	24298	Tissue	pachycephala_vitiensis_torquata_kunhm_24298	SAMN40477618	HiSeq 3000	3969800	4284	117368
Pachycephala youngi	Australia		ANWC	B29282	Tissue	pachycephala_youngi_29282	SAMN22583417 (Brady et al. 2022)	HiSeq 3000	4736700	4261	B29282
